# Sphingolipid-Induced Programmed Cell Death Is a Salicylic Acid and EDS1-Dependent Phenotype in Arabidopsis

**DOI:** 10.1101/2021.04.20.440624

**Authors:** Stefanie König, Jasmin Gömann, Agnieszka Zienkiewicz, Krzysztof Zienkiewicz, Dorothea Meldau, Cornelia Herrfurth, Ivo Feussner

## Abstract

Ceramides and long chain bases (LCBs) are plant sphingolipids involved in the induction of plant programmed cell death (PCD). The *fatty acid hydroxylase* mutant *fah1 fah2* exhibits high ceramide levels and moderately elevated LCB levels. Salicylic acid (SA) is strongly induced in these mutants, but no cell death is visible. To determine the effect of ceramides with different chain lengths, *fah1 fah2* was crossed with *ceramide synthase* mutants *longevity assurance gene one homologue1-3* (*loh1*, *loh2* and *loh3*). Surprisingly, only triple mutants with *loh2* show a cell death phenotype under the selected conditions. Sphingolipid profiling revealed that the greatest differences between the triple mutant plants are in the LCB and LCB-phosphate (LCB-P) fraction. *fah1 fah2 loh2* plants accumulate LCB d18:0 and LCB-P d18:0. Crossing *fah1 fah2 loh2* with the SA synthesis mutant *sid2-2*, and with the SA signaling mutants *enhanced disease susceptibility 1-2* (*eds1-2*) and *phytoalexin deficient 4-1* (*pad4-1*), revealed that lesions are SA- and EDS1-dependent. These quadruple mutants also suggest that there may be a feedback loop between SA and sphingolipid metabolism as they accumulated less ceramides and LCBs. In conclusion, PCD in *fah1 fah2 loh2* is a SA and EDS1-dependent phenotype, which is likely due to accumulation of LCB d18:0.
