## Supplementary material for "Sphingolipid-Induced Programmed Cell Death Is a Salicylic Acid and EDS1-Dependent Phenotype in Arabidopsis": Dataset 1

### Sheet: Cers
relative to WT average	LCFA	hLCFA	VLCFA	hVLCFA			Legend:	LCFA=C16-18 FA moiety
Col-0_1	4.70251	5.88052	33.0411	59.7117				VLCFA=C20-C28 FA moiety
Col-0_2	2.64307	3.46308	23.2932	90.2609				hLCFA=C16-18 FA moiety with alpha hydroxylation
Col-0_3	2.43787	4.81906	23.9714	54.4912				hVLCFA=C20-28 FA moiety with alpha hydroxylation
Col-0_4	4.33274	5.85782	28.8836	52.2103
fah1_1	9.74014	5.23536	68.656	47.892
fah1_2	13.4122	5.38112	71.6697	53.6689
fah1_3	16.7222	8.15532	81.0342	75.0484
fah1_4	15.147	7.20609	83.5113	76.9732
fah2_1	6.77509	1.10783	36.208	52.1669
fah2_2	6.41696	1.5405	33.4917	48.5384
fah2_3	7.48268	1.83751	37.5369	42.0323
fah2_4	9.00836	1.89098	45.4689	53.2015
fah1 fah2_1	69.5113	5.8006	317.061	157.188
fah1 fah2_2	57.2831	4.48686	283.079	154.297
fah1 fah2_3	64.9385	4.47843	313.675	149.407
fah1 fah2_4	89.2013	5.02718	371.264	159.953
fah1 fah2 sid2_1	22.3423	1.38232	106.751	53.8473
fah1 fah2 sid2_2	21.9642	1.15884	120.218	57.3828
fah1 fah2 sid2_3	21.2174	1.02336	118.291	55.5153
fah1 fah2 sid2_4	15.828	0.839486	95.0247	55.3853
loh1_1	82.4104	54.4839	49.5289	90.334
loh1_2	42.4952	38.6756	34.3468	69.2652
loh1_3	46.3429	37.0818	39.644	69.0535
loh1_4	39.761	35.9158	34.1529	61.7014
loh2_1	0	0	35.9404	43.2562
loh2_2	0	0	28.7846	41.9926
loh2_3	0	0	32.6635	52.16
loh2_4	0	0	33.0157	49.6414
loh3_1	4.20908	5.22162	26.8445	44.2467
loh3_2	2.41021	3.87975	20.1001	41.3907
loh3_3	3.85603	4.1135	21.9889	45.7146
loh3_4	3.43728	4.56989	20.6762	36.9795
fah1 fah2 loh1_1	247.634	25.853	257.685	137.664
fah1 fah2 loh1_2	265.986	26.0048	279.489	148.876
fah1 fah2 loh1_3	268.405	29.9397	278.982	162.235
fah1 fah2 loh1_4	253.405	30.9229	248.205	141.822
fah1 fah2 loh2_1	29.6828	2.02867	371.498	185.241
fah1 fah2 loh2_2	15.4516	0.869833	353.512	170.955
fah1 fah2 loh2_3	12.0729	0.666308	325.47	153.392
fah1 fah2 loh2_4	39.0818	2.65293	310.851	166.809
fah1 fah2 loh3_1	70.451	5.43745	281.037	138.042
fah1 fah2 loh3_2	71.5179	5.9896	248.732	125.602
fah1 fah2 loh3_3	64.8632	4.07449	254.421	135.92
fah1 fah2 loh3_4	73.7127	4.71117	286.507	145.505
pad4_1	1.48029	2.95394	16.3222	33.957
pad4_2	1.5736	2.45119	18.5711	38.7284
pad4_3	1.58136	2.85191	19.6201	48.4321
pad4_4	1.18973	3.01171	17.3515	36.4498
fah1 fah2 loh2 pad4_1	0.685185	0.228315	257.516	111.033
fah1 fah2 loh2 pad4_2	0.625448	0.164875	264.754	106.669
fah1 fah2 loh2 pad4_3	0.406691	0.123835	276.435	142.809
fah1 fah2 loh2 pad4_4	0.710275	0.304301	275.213	136.152
eds1_1	1.62342	2.96774	22.6188	41.1467
eds1_2	2.15974	3.158	16.8963	29.8126
eds1_3	2.16858	3.82145	17.7745	64.5734
eds1_4	2.06912	2.95741	20.1423	36.7169
fah1 fah2 loh2 eds1_1	0.202987	0	208.358	84.2293
fah1 fah2 loh2 eds1_2	0.258961	0.116906	271.73	107.513
fah1 fah2 loh2 eds1_3	0.635603	0.177778	290.52	114.37
fah1 fah2 loh2 eds1_4	0.469355	0.051368	295.295	124.867
sid2_1	1.3129	3.30908	22.4386	42.7352
sid2_2	2.53578	4.54528	23.9181	52.0443
sid2_3	1.78895	3.14695	21.5821	42.518
sid2_4	3.27264	3.83829	26.9489	44.7072
fah1 fah2 loh2 sid2_1	0	0.0903226	184.003	72.9641
fah1 fah2 loh2 sid2_2	0	0	194.335	88.5299
fah1 fah2 loh2 sid2_3	0	0.128315	219.557	80.5647
fah1 fah2 loh2 sid2_4	0	0.0761051	267.525	92.1932

### Sheet: LCBs
relative to WT average	LCB(18:0;2)	LCB(18:0;3)	LCB(18:1;3)	LCB-P(18:0;2)
Col-0_1	6.14223	40.0109	35.3429	0.405698
Col-0_2	9.71777	98.6547	31.7952	0.916016
Col-0_3	7.43812	40.2338	38.0434	0.478486
Col-0_4	9.38892	45.4564	35.3624	0.612976
fah1_1	5.08601	32.2634	33.7321	0
fah1_2	5.80502	51.3395	38.8683	0
fah1_3	6.49337	56.5732	50.4923	0
fah1_4	6.86403	59.2068	72.514	0
fah2_1	7.60254	52.6827	27.9717	0
fah2_2	6.61878	68.4731	44.0797	0
fah2_3	6.93927	42.9455	32.3749	0
fah2_4	7.87844	57.635	43.6756	0
fah1 fah2_1	12.7945	100.968	76.9451	0
fah1 fah2_2	13.0759	99.2957	56.7515	0
fah1 fah2_3	10.4005	87.7302	72.4304	0
fah1 fah2_4	15.1744	90.74	67.5534	0
fah1 fah2 sid2_1	7.86172	58.6494	24.5773	0
fah1 fah2 sid2_2	6.46551	65.6026	31.681	0
fah1 fah2 sid2_3	7.845	59.6833	30.2235	0
fah1 fah2 sid2_4	9.33318	74.4648	36.7057	0
loh1_1	21.2554	410.42	174.736	5.89198
loh1_2	14.2492	298.751	108.409	2.45886
loh1_3	14.9738	248.058	98.8498	4.00675
loh1_4	15.3444	204.778	109.997	0
loh2_1	28.0079	99.9924	32.2746	88.3292
loh2_2	16.6515	79.2025	26.1296	57.8618
loh2_3	35.1144	117.828	32.9044	62.6856
loh2_4	24.463	141.21	37.199	134.698
loh3_1	8.03729	52.9419	34.2978	0
loh3_2	6.78321	44.6761	31.2156	0
loh3_3	5.57093	65.2403	44.1215	0
loh3_4	8.17106	61.8738	42.2627	0
fah1 fah2 loh1_1	27.2582	348.106	172.116	0.868759
fah1 fah2 loh1_2	31.2407	509.409	200.18	3.1261
fah1 fah2 loh1_3	30.4603	449.269	174.067	2.93618
fah1 fah2 loh1_4	22.6989	313.075	112.589	0.885403
fah1 fah2 loh2_1	210.77	460.751	91.2695	700.951
fah1 fah2 loh2_2	191.262	452.335	102.473	792.315
fah1 fah2 loh2_3	140.095	304.798	79.5926	725.353
fah1 fah2 loh2_4	111.781	322.049	85.6958	319.744
fah1 fah2 loh3_1	15.6956	124.405	66.8288	1.80499
fah1 fah2 loh3_2	9.9435	100.94	65.2292	0.981403
fah1 fah2 loh3_3	12.63	116.128	73.6845	0.504373
fah1 fah2 loh3_4	14.3662	138.674	103.866	0.326342
pad4_1	7.41861	42.9204	29.3651	0
pad4_2	7.53566	46.3231	33.4339	0
pad4_3	6.62714	51.5262	37.0457	0
pad4_4	6.75813	37.0763	28.203	0
fah1 fah2 loh2 pad4_1	65.1567	202.939	70.0616	165.519
fah1 fah2 loh2 pad4_2	44.8684	187.305	66.5445	166.411
fah1 fah2 loh2 pad4_3	53.3962	196.334	71.3156	94.0685
fah1 fah2 loh2 pad4_4	66.6059	248.615	57.6489	136.986
eds1_1	6.70239	42.3407	63.7354	0
eds1_2	6.10321	43.8763	28.4761	0
eds1_3	8.56958	67.1493	43.0709	0
eds1_4	10.0438	61.8013	46.8777	0
fah1 fah2 loh2 eds1_1	41.2455	156.008	48.8926	83.2201
fah1 fah2 loh2 eds1_2	33.6374	154.503	43.0291	37.1221
fah1 fah2 loh2 eds1_3	29.1784	134.522	40.0332	49.1445
fah1 fah2 loh2 eds1_4	38.4865	161.666	53.6553	100.013
sid2_1	9.66482	56.2192	39.7852	0
sid2_2	8.74237	51.1026	42.0314	0
sid2_3	6.53518	33.6819	29.6549	0
sid2_4	9.11302	65.5775	34.1641	0
fah1 fah2 loh2 sid2_1	46.7077	160.857	41.3876	90.1452
fah1 fah2 loh2 sid2_2	40.2143	212.665	38.4586	63.5772
fah1 fah2 loh2 sid2_3	38.6816	204.806	35.6913	90.0858
fah1 fah2 loh2 sid2_4	44.952	182.651	49.2465	103.223

### Sheet: GlucCers
relative to WT average	LCFA	hLCFA	VLCFA	hVLCFA			Legend:	LCFA=C16-18 FA moiety
Col-0_1	1.70426	23.7645	1.14082	78.0099				VLCFA=C20-C28 FA moiety
Col-0_2	1.27224	16.9189	0.989348	64.6285				hLCFA=C16-18 FA moiety with alpha hydroxylation
Col-0_3	1.20018	19.4778	1.34499	77.1825				hVLCFA=C20-28 FA moiety with alpha hydroxylation
Col-0_4	1.40725	20.248	1.30987	89.401
fah1_1	1.66619	19.2214	3.33498	71.816
fah1_2	2.05906	19.8862	3.69531	75.4131
fah1_3	1.96873	20.9675	2.9615	72.197
fah1_4	1.79997	20.7344	3.4346	77.665
fah2_1	4.36189	3.82036	2.84648	94.4688
fah2_2	3.46704	3.15566	3.07803	95.3353
fah2_3	4.80183	4.05446	2.79098	91.9394
fah2_4	4.26361	3.60663	3.48992	102.043
fah1 fah2_1	7.51359	0.524644	21.9251	16.1434
fah1 fah2_2	6.5637	0.445496	23.7942	14.9885
fah1 fah2_3	7.10847	0.393711	23.8941	14.9691
fah1 fah2_4	7.62658	0.45411	21.7213	16.8923
fah1 fah2 sid2_1	5.85453	0.30149	22.2733	12.1186
fah1 fah2 sid2_2	5.66356	0.294802	25.4902	13.7309
fah1 fah2 sid2_3	5.90538	0.387326	26.3097	13.1735
fah1 fah2 sid2_4	5.52675	0.309699	24.3367	14.9285
loh1_1	2.34068	44.4685	0.921794	48.7881
loh1_2	1.94768	41.6006	0.79342	44.2465
loh1_3	2.28413	44.9854	0.788124	44.0788
loh1_4	2.15127	43.3538	0.880003	48.35
loh2_1	0	0.348614	2.28614	107.668
loh2_2	0	0.340101	2.20276	107.234
loh2_3	0	0.352971	2.53305	122.316
loh2_4	0	0.281526	2.54248	135.047
loh3_1	1.65845	24.2408	1.34388	84.7702
loh3_2	1.38027	24.0584	1.07912	78.0991
loh3_3	1.31774	20.0808	1.08132	86.4743
loh3_4	1.36385	22.7612	1.36164	96.0055
fah1 fah2 loh1_1	20.2915	1.89812	15.9369	14.6933
fah1 fah2 loh1_2	17.2216	1.71571	17.8308	13.2189
fah1 fah2 loh1_3	18.1037	1.61842	16.2676	12.4089
fah1 fah2 loh1_4	18.9527	1.8515	13.1861	11.3713
fah1 fah2 loh2_1	3.13959	0.172179	31.6489	24.4822
fah1 fah2 loh2_2	2.07442	0.124852	37.3011	26.0994
fah1 fah2 loh2_3	1.97729	0.0688614	32.5228	23.6087
fah1 fah2 loh2_4	4.37399	0.288417	25.0011	21.0321
fah1 fah2 loh3_1	7.41957	0.533258	23.4851	15.7237
fah1 fah2 loh3_2	7.70684	0.826438	20.1673	15.9085
fah1 fah2 loh3_3	6.57819	0.458366	25.0189	14.2023
fah1 fah2 loh3_4	7.71842	0.559505	29.1967	17.3474
pad4_1	1.10776	18.4927	1.25388	80.4012
pad4_2	0.978683	17.6922	1.22886	99.3017
pad4_3	1.07939	19.9156	1.41288	92.581
pad4_4	0.91126	17.9445	1.2673	95.9801
fah1 fah2 loh2 pad4_1	0.189042	0	21.3041	19.2887
fah1 fah2 loh2 pad4_2	0.105618	0	25.2601	21.1699
fah1 fah2 loh2 pad4_3	0.13941	0	24.1266	21.8758
fah1 fah2 loh2 pad4_4	0.0936504	0	24.6621	18.714
eds1_1	1.41614	20.8692	1.16577	91.6102
eds1_2	1.09864	18.4036	1.23936	79.7248
eds1_3	1.16076	17.9982	1.33574	75.5104
eds1_4	1.1482	19.1079	1.42548	93.2346
fah1 fah2 loh2 eds1_1	0.13644	0.0395129	23.4952	15.5621
fah1 fah2 loh2 eds1_2	0.140223	0.0193663	26.8092	16.9819
fah1 fah2 loh2 eds1_3	0.122931	0.0173192	28.4386	17.9299
fah1 fah2 loh2 eds1_4	0.0826577	0.148769	27.8858	20.7696
sid2_1	1.1637	18.4289	1.15068	89.5273
sid2_2	0.998008	18.7978	1.29514	98.2399
sid2_3	1.18427	19.2184	1.21252	83.231
sid2_4	1.46398	19.5599	1.20717	85.1674
fah1 fah2 loh2 sid2_1	0.100583	0.0567916	22.3627	15.9189
fah1 fah2 loh2 sid2_2	0.0919701	0.0126068	26.5647	16.3518
fah1 fah2 loh2 sid2_3	0.090273	0.0279499	23.792	13.0574
fah1 fah2 loh2 sid2_4	0.0431511	0.0581091	24.8996	16.9436

### Sheet: GIPCs
relative to WT average	LCFA	hLCFA	VLCFA	hVLCFA			Legend:	LCFA=C16-18 FA moiety
Col-0_1	1.66621	14.2378	14.5154	173.33				VLCFA=C20-C28 FA moiety
Col-0_2	0.745996	8.80072	0.938937	29.5079				hLCFA=C16-18 FA moiety with alpha hydroxylation
Col-0_3	0.749893	9.10084	3.81605	64.7904				hVLCFA=C20-28 FA moiety with alpha hydroxylation
Col-0_4	0.811085	7.35082	3.57419	66.0635
fah1_1	3.44117	7.43267	11.2398	40.2843
fah1_2	2.68426	10.0363	26.6846	94.9876
fah1_3	2.39545	10.4806	13.4371	82.7428
fah1_4	1.68609	8.87478	10.4239	65.5189
fah2_1	2.78988	2.81171	7.92601	48.5294
fah2_2	2.95787	3.41505	2.88234	26.0381
fah2_3	3.53003	3.97163	10.0615	64.5705
fah2_4	2.54239	3.86795	9.9496	71.662
fah1 fah2_1	6.65706	6.02565	33.804	56.5224
fah1 fah2_2	6.99225	4.53288	9.57689	17.4872
fah1 fah2_3	9.17099	5.31239	15.318	24.7208
fah1 fah2_4	5.32019	3.35347	5.82113	9.3478
fah1 fah2 sid2_1	4.86417	2.00024	11.9177	8.98473
fah1 fah2 sid2_2	8.48892	2.73337	21.2887	17.094
fah1 fah2 sid2_3	10.8314	3.27279	30.7101	24.2782
fah1 fah2 sid2_4	9.84527	3.86016	39.1348	35.661
loh1_1	6.02175	28.7992	1.32057	27.0203
loh1_2	3.39284	21.3041	0.323309	10.7723
loh1_3	7.42098	40.7297	2.43956	52.8164
loh1_4	5.34357	36.2708	1.36815	33.9746
loh2_1	0	0.161165	0.492334	11.181
loh2_2	0	0.158904	0.46869	10.7334
loh2_3	0	0.20053	0.946977	21.9666
loh2_4	0	0.139455	0.709875	20.5058
loh3_1	0.744047	9.22166	1.00547	19.4777
loh3_2	0.595549	13.5168	5.78197	94.4119
loh3_3	0.41704	2.29255	0.138011	6.74405
loh3_4	0.638423	7.90428	0.662913	19.6361
fah1 fah2 loh1_1	10.5273	9.43992	4.69333	11.7603
fah1 fah2 loh1_2	7.29236	6.02175	4.70185	10.1858
fah1 fah2 loh1_3	9.69716	8.89426	2.19317	5.30586
fah1 fah2 loh1_4	7.68602	7.73668	1.43808	4.26686
fah1 fah2 loh2_1	0.753011	0.409635	1.84064	3.66434
fah1 fah2 loh2_2	1.21643	0.572164	9.97596	16.9178
fah1 fah2 loh2_3	1.0161	0.490315	5.54844	9.8507
fah1 fah2 loh2_4	2.09651	1.39338	6.02423	11.4977
fah1 fah2 loh3_1	2.36895	1.25892	3.59695	5.16187
fah1 fah2 loh3_2	2.50302	1.91566	1.762	2.63809
fah1 fah2 loh3_3	3.54679	2.05324	6.01959	8.04114
fah1 fah2 loh3_4	5.01618	2.58604	5.75422	7.20805
pad4_1	0.368749	8.09136	0.697569	21.6716
pad4_2	0.207429	2.71895	0.403608	11.3372
pad4_3	0.277819	2.67452	0.44453	10.3371
pad4_4	0.083603	2.61332	0.717439	19.5566
fah1 fah2 loh2 pad4_1	0	0	0	0.373996
fah1 fah2 loh2 pad4_2	0	0	1.88289	2.87973
fah1 fah2 loh2 pad4_3	0	0	3.94875	8.11747
fah1 fah2 loh2 pad4_4	0	0	3.83775	7.35743
eds1_1	1.3891	23.8921	77.6101	1010.57
eds1_2	0.991933	10.1142	4.63348	67.1086
eds1_3	0.571384	5.57743	0.520723	13.9318
eds1_4	0.126788	1.26827	0	3.44821
fah1 fah2 loh2 eds1_1	0	0	6.86458	9.7356
fah1 fah2 loh2 eds1_2	0	0	4.84955	6.45058
fah1 fah2 loh2 eds1_3	0	0	6.66636	8.58873
fah1 fah2 loh2 eds1_4	0	0	3.85627	5.87065
sid2_1	0.427564	4.99669	1.63141	26.375
sid2_2	0.64232	8.30183	3.47562	75.5548
sid2_3	0.309039	3.44351	0	5.13966
sid2_4	0.286082	1.79678	0.436656	6.20829
fah1 fah2 loh2 sid2_1	0	0	3.02021	2.86443
fah1 fah2 loh2 sid2_2	0	0	36.8027	37.3827
fah1 fah2 loh2 sid2_3	0	0	125.519	112.224
fah1 fah2 loh2 sid2_4	0	0	3.63805	3.43388
