## Supplementary material for "Sphingolipid-Induced Programmed Cell Death Is a Salicylic Acid and EDS1-Dependent Phenotype in Arabidopsis": Dataset 2

### Sheet: SA_SAG
Salicylic acid	biological replicates	Col-0	fah1	fah2	fah1 fah2	loh1	loh2	loh3	fah1 fah2 loh1	fah1 fah2 loh2	fah1 fah2 loh3	sid2-2	fah1 fah2 sid2-2	fah1 fah2 loh2 sid2-2	pad4-1	fah1 fah2 loh2 pad4-1	eds1-2	fah1 fah2 loh2 eds1-2
	I	1.27142	2.19541	0.380251	2.01648	5.64469	0.786494	0.879639	1.13492	7.5722	1.6147	0.157409	0.0935635	0.0691036	0.268129	0.822265	0.0859165	0.61772
	II	1.07902	2.54184	1.93272	1.4231	4.07106	0.59149	0.483407	1.63564	5.53948	1.51922	0.145992	0.0971726	0.0981235	0.272908	0.620769	0.118316	0.556594
	III	1.80443	3.2001	0.893276	1.8063	2.63028	0.741874	0.601965	1.79845	3.58054	2.16717	0.144911	0.106612	0.102906	0.241917	0.825496	0.12088	0.651156
	IV	2.55785	3.38651	1.93893	1.46443	2.69875	0.807776	0.712036	1.42166	4.56003	0.83015	0.154609	0.161486	0.0978055	0.330116	0.616487	0.171228	0.653211
	Mean	1.67818	2.83096	1.28629	1.67758	3.7612	0.731908	0.669262	1.49767	5.31306	1.53281	0.15073	0.114709	0.0919845	0.278268	0.721254	0.124085	0.61967
	SD	0.661869	0.557498	0.778712	0.283794	1.42025	0.0975571	0.168483	0.286865	1.70525	0.548644	0.00621732	0.0316664	0.0154313	0.0371536	0.118523	0.035227	0.0450877
	biological replicates	Col-0	fah1	fah2	fah1 fah2	loh1	loh2	loh3	fah1 fah2 loh1	fah1 fah2 loh2	fah1 fah2 loh3	sid2-2	fah1 fah2 sid2-2	fah1 fah2 loh2 sid2-2	pad4-1	fah1 fah2 loh2 pad4-1	eds1	fah1 fah2 loh2 eds1-2
Salicylic acid glucoside	I	16.8894	28.9695	8.90037	104.077	59.3661	15.5795	22.4252	140.151	232.931	203.38	4.38267	2.14415	1.27226	8.71146	60.7206	3.82622	52.4435
	II	14.7709	34.8438	18.5372	100.004	49.8796	8.43519	11.7964	117.419	194.602	213.534	1.77241	2.43234	1.92183	8.81799	69.3307	3.17011	49.7824
	III	15.6714	45.9765	17.1952	114.214	44.5977	16.2009	16.7513	124.052	172.699	222.62	3.26682	1.94704	3.00966	4.64707	102.296	4.29284	46.6293
	IV	20.1966	37.8467	19.7111	101.199	36.5837	18.4639	13.3236	113.753	150.065	181.388	4.08395	1.50806	2.50661	8.42602	87.1146	4.27268	95.5387
	Mean	16.8821	36.9091	16.086	104.873	47.6068	14.6699	16.0742	123.844	187.574	205.23	3.37646	2.0079	2.17759	7.65064	79.8654	3.89046	61.0985
	SD	2.37411	7.08048	4.89945	6.45726	9.55703	4.33733	4.71378	11.6773	35.2836	17.7317	1.16876	0.38827	0.749584	2.0092	18.5577	0.526318	23.0828
